# Circular RNA identification using a genomic language model and a small number of authenticated examples

**DOI:** 10.64898/2026.03.04.709677

**Authors:** Kang Li, Weixu Wang, Jiaohao Jiang, Jing Deng, Jie Zhang, Shulan Qiu, Weixiong Zhang

**Author notes:** Equal contribution (Kang Li, Weixu Wang).

## Abstract

Genomic language models (gLMs) hold great promise for deciphering biological sequences, yet their effectiveness is hindered by the limited number of experimentally verified examples available for model training, a ubiquitous bottleneck for supervised machine learning. To overcome this challenge, we developed *circFormer*, the first gLM-driven approach for circular RNA (circRNA) identification. circFormer integrates curriculum learning with gLM fine-tuning: a Nucleotide Transformer model is first trained on a small set of validated circRNAs, the resulting model is used as a teacher to score ∼2.3 million noisy candidates, and the model is then fine-tuned with the noisy candidates along with their scores to improve prediction. Operating either as a standalone predictor or as a filter for existing pipelines, circFormer consistently outperformed traditional machine-learning approaches in accuracy and robustness. Among 50 circFormer-selected candidates that were overlooked by most existing tools, experimental validation using RNase R digestion and RT-qPCR confirmed 94.1% (32/34) of the evaluable candidates as genuine circRNAs. To enhance interpretability, we introduced a model-agnostic, dual-level explainable AI strategy that reveals mechanistic signatures of circRNA formation. circFormer provides a scalable, interpretable, and generalizable framework for converting noisy high-throughput data into reliable functional annotations, highlighting a practical path forward for gLM-based genomics in data-scarce settings.
