## Supplemental Tables 1-4 for "Circular RNA identification using a genomic language model and a small number of authenticated examples"

### Sheet: overview
Table S1: Details about 13 public circRNA databases
Table S2: Model performance under different input window lengths and types
Table S3: Details about 12 circRNA detection tools
Table S4：Experimental validation of 20 low-consensus circRNAs predicted by circFormer with high confidence

### Sheet: Table S1
Details about 13 public circRNA databases
database	description	detection tools	total number of human circRNAs	predicted_positive	predicted_negative	percent_positive	percent_negative	avg_probability
circRNADb	Integrated database	Depends on source	47098	32525	14573	69.0581	30.9419	0.719978
Circ2Disease	Experimental validation	RT-(q)PCR microarray	306	210	96	68.6275	31.3725	0.702635
CircAtlas(v2)	17 human tissues	CIRI2, DCC, MapSplice, CircExplorer2	767725	512056	255669	66.6978	33.3022	0.685744
exoRBase	human blood exosomes	ACFS, find_circ	80833	53910	26923	66.6931	33.3069	0.701379
CIRCpediav2	65 human cell lines	CIRCexplorer2, MapSplice	249712	165855	83857	66.4185	33.5815	0.697787
MiOncoCirc	2093 clinical human cancer samples	CIRCexplorer	300416	195979	104437	65.2359	34.7641	0.687999
circBase	Integrated database	Depends on source	113703	74140	39563	65.205	34.795	0.676038
circbank	Integrated database	Does not apply	183690	119469	64221	65.0384	34.9616	0.678539
CircR2disease	Experimental validation	RT-(q)PCR microarray	614	386	228	62.8664	37.1336	0.659201
circad	Experimental validation	Unknown	795	491	304	61.761	38.239	0.64889
TSCD	16 adult human tissues and 15 fetal human tissues	CIRI, find_circ, circRNAfinder	359307	174705	184602	48.6228	51.3772	0.538942
CircRiC	935 cancer cell lines	CIRI2, find_circ, CIRCexplorer2, circRNA_finder	100679	39326	61353	39.0608	60.9392	0.452692
CSCD	87 cancer cell lines, 141 normal cell lines	CIRI2, find_circ, circRNA_finder, CIRCexplorer	1287697	424131	863566	32.9372	67.0628	0.402987

### Sheet: Table S2
Model performance under different input window lengths and types
config	window_size	window_type	phase1_val_f1	phase1_val_auc	phase1_test_f1	phase1_test_auc	final_val_f1	final_val_auc	final_test_f1	final_test_auc	f1_improvement	auc_improvement
50_outside	50	outside	0.915493	0.92	0.88587	0.888298	0.907801	0.913333	0.891967	0.896277	0.006097	0.007979
50_full	50	full	0.929577	0.933333	0.89011	0.893617	0.929577	0.933333	0.895028	0.898936	0.004918	0.005319
50_inside	50	inside	0.768212	0.766667	0.742547	0.74734	0.802548	0.793333	0.791667	0.787234	0.049119	0.039894
100_outside	100	outside	0.901408	0.906667	0.882834	0.885638	0.921986	0.926667	0.887052	0.890957	0.004219	0.005319
100_full	100	full	0.924138	0.926667	0.887052	0.890957	0.929577	0.933333	0.92011	0.922872	0.033058	0.031915
100_inside	100	inside	0.828947	0.826667	0.752	0.75266	0.851351	0.853333	0.805405	0.808511	0.053405	0.055851
200_outside	200	outside	0.921986	0.926667	0.884211	0.882979	0.902778	0.906667	0.899729	0.901596	0.015518	0.018617
200_full	200	full	0.912752	0.913333	0.873995	0.875	0.916667	0.92	0.907104	0.909574	0.033109	0.034574
200_inside	200	inside	0.802817	0.813333	0.791209	0.797872	0.872483	0.873333	0.842667	0.843085	0.051458	0.045213
400_outside	400	outside	0.912752	0.913333	0.859375	0.856383	0.896552	0.9	0.891304	0.893617	0.031929	0.037234
400_full	400	full	0.905405	0.906667	0.853403	0.851064	0.945205	0.946667	0.902703	0.904255	0.0493	0.053191
400_inside	400	inside	0.865248	0.873333	0.830688	0.829787	0.887324	0.893333	0.875989	0.875	0.045302	0.045213
800_outside	800	outside	0.944444	0.946667	0.888889	0.890957	0.924138	0.926667	0.884615	0.888298	-0.004274	-0.00266
800_full	800	full	0.90411	0.906667	0.860158	0.859043	0.929577	0.933333	0.912568	0.914894	0.05241	0.055851
800_inside	800	inside	0.847222	0.853333	0.841823	0.843085	0.915493	0.92	0.89008	0.890957	0.048257	0.047872

### Sheet: Table S3
Details about 12 circRNA detection tools
tool	url	DOI	approach	circRNAs detected in ...	splicing signal	total	predicted_positive	predicted_negative	percent_positive	percent_negative	avg_probability
CIRCexplorer3	https://github.com/YangLab/CLEAR	10.1016/j.gpb.2019.11.004	segmented read-based	entire genome	AG/GT	71576	36411	35165	50.87040348720241	49.12959651279758	0.5354643553972271
circRNA_finder	https://github.com/orzechoj/circRNA_finder	10.1016/j.celrep.2014.10.062	segmented read-based	entire genome	AG/GT	9693	5119	4574	52.81130712885588	47.18869287114412	0.5530476194889412
CircSplice	https://github.com/GeneFeng/CircSplice	10.1186/s12943-019-0996-0	segmented read-based	known splice sites	AG/GT	115818	53898	61920	46.53680775009066	53.46319224990934	0.49824887183919164
circtools	https://github.com/dieterich-lab/DCC	10.1093/bioinformatics/bty948	segmented read-based	entire genome	AG/GT	62330	31652	30678	50.781325204556396	49.218674795443604	0.5342720120668156
CIRI2	https://sourceforge.net/projects/ciri/	10.1093/bib/bbx014	segmented read-based	entire genome	AG/GT	150920	74097	76823	49.096872515239866	50.903127484760134	0.5181115476821876
CIRIquant	https://github.com/bioinfo-biols/CIRIquant	10.1038/s41467-019-13840-9	based on CIRI2, with improved quantification	entire genome	AG/GT	120824	59247	61577	49.035787591869166	50.96421240813084	0.517434
ecircscreen	unpublished tool	unpublished tool	integrative	entire genome	AG/GT	40832	24407	16425	59.77419670846395	40.22580329153605	0.6159800170266135
find_circ	https://github.com/marvin-jens/find_circ	10.1038/nature11928	segmented read-based	unknown	AG/GT	112565	49830	62735	44.26775640740905	55.73224359259095	0.4803003642170938
KNIFE	https://github.com/lindaszabo/KNIFE	10.1186/s13059-015-0690-5	candidate-based	entire genome	AG/GT and non-AG/GT	22288	10981	11307	49.268664752333095	50.731335247666905	0.5084235086222765
NCLscan	https://github.com/TreesLab/NCLscan	10.1093/nar/gkv1013	candidate-based	known splice sites	AG/GT and non-AG/GT	42743	20386	22357	47.69435931029643	52.30564068970358	0.49437134921493403
NCLcomparator	https://github.com/TreesLab/NCLcomparator	10.1186/s12859-018-2589-0	filtered results of NCLscan	known splice sites	AG/GT and non-AG/GT	42182	20097	22085	47.64354463989379	52.3565	0.49396438251905805
PFv2	https://github.com/osagiei/pfv2.git	10.1186/s12864-018-4660-7	segmented read-based	entire genome	AG/GT and non-AG/GT	41737	12017	29720	28.792198768478812	71.20780123152119	0.3510918820486419

### Sheet: Table_S4
Experimental validation of 20 low-consensus circRNAs predicted by circFormer with high confidence
chr	start	end	strand	BSJ_count	n_detected	tools	pred_prob_positive	forward primer	reverse primer	Mock Cq-1	Rnase R Cq-1	Mock Cq-2	Rnase R Cq-2	Mock Cq-3	Rnase R Cq-3	Maximum untreated Cq	Minimum treated Cq	△Cq	2^-△Cq	Result
chr10	68339139	68339226	+	5	2	ecircscreen/PFv2	0.997534	GGCTTTGATGACAGAATGAG	GCCGTAATTATTATAGCCACC	29.8467	32.5267	29.89	31.51	29.85	31.4933	29.89	31.4933	1.60333	0.329116	Pass
chr2	30562146	30568175	+	5	1	KNIFE	0.997334	TCCAAGAACTACAGGCTTTA	GGAATATGAGGAGTTGAAGTG	28.5733	30.6567	28.39	29.67	28.4133	29.6867	28.5733	29.67	1.09667	0.467596	Pass
chr7	77011879	77043778	+	6	1	circtools	0.996364	TCAGCGTGAAGCAGTTAT	TGACTTCCGATCAATAGGTT	21.76	27.5733	23.7433	24.5733	23.76	24.5633	23.76	24.5633	0.803333	0.573024	Pass
chr16	14997753	14998404	+	10	1	KNIFE	0.996172	AGAGGAAAATGGAAAGAAGC	CATCTTCACTGCCTCCTT	29.2767	28.7233	29.2667	28.61	29.27	28.6267	29.2767	28.61	-0.666667	1.5874	Pass
chr2	62000701	62000981	+	5	2	NCLscan/NCLcomparator	0.995691	CACCTGTTGCCATTATAGAG	AGTCAAGAATGCCTCCAG	30.78	31.58	30.7967	30.5533	30.8167	30.5733	30.8167	30.5533	-0.263333	1.20025	Pass
chr2	203380208	203402733	+	9	2	NCLscan/NCLcomparator	0.995112	CAGATGAATGGAGGACCTT	GTTGGCTGGAGCAATAATC	27.4733	31.5133	27.47	29.5067	27.4933	29.5267	27.4933	29.5067	2.01333	0.2477	Pass
chr4	165219934	165263358	+	7	1	KNIFE	0.994622	ACCCTGTCAACTGCTTAG	TATGCCAAGGATTCACTGT	29.3667	30.8667	29.3833	29.9267	29.4033	29.9033	29.4033	29.9033	0.5	0.707107	Pass
chr7	72890627	72891109	+	10	1	KNIFE	0.994198	GTCATCATTAAGTTGGAGCA	CCGTATGTTATCTTCTCATCAG	28.0167	28.22	27.9767	27.2267	28.01	27.24	28.0167	27.2267	-0.79	1.72907	Pass
chr12	53016473	53028187	+	6	1	KNIFE	0.994174	ATGAAGACCGATATGACAGA	ATCCTCAGCCAGAAAGTC	28.0267	32.9	28.0533	30.5833	28.03	30.5667	28.0533	30.5667	2.51333	0.17515	Pass
chr2	172558708	172566932	+	5	1	KNIFE	0.994017	CCGAACTAGAACTTGAAGAAC	GATGGTGTCCTGAGAAGAT	31.5233	30.96	31.18	29.8233	31.1533	29.8067	31.5233	29.8067	-1.71667	3.28676	Pass
chr2	88784597	88792494	+	19	2	circtools/CirComPara2	0.993929	AGACTTAGAAATGGCATCAG	CTGGTTGTTTCTGAGAAGAC	24.96	25.1233	24.9433	24.18	24.93	24.19	24.96	24.18	-0.78	1.71713	Pass
chr15	64499293	64500165	+	147	2	NCLscan/NCLcomparator	0.99386	GTCGCCTGCTAAAGAAAG	GTCCCACCTCAAGATTCA	24.97	30.8567	24.9767	27.5333	24.9933	27.55	24.9933	27.5333	2.54	0.171943	Pass
chr2	207724800	207742341	+	5	1	KNIFE	0.993736	TTAAGCATGATCCTGAGCA	CAGAAGGGTTTGACTCCA	29.9233	28.5533	29.9433	29.6	29.9233	29.58	29.9433	28.5533	-1.39	2.62079	Pass
chr6	75621532	75623959	+	6	1	KNIFE	0.99335	AATCTGCTCAGTGTGGAT	CTGTATCTCCTTCACTTTCTTC	29.0333	29.24	29.0167	28.2333	29	28.2467	29.0333	28.2333	-0.8	1.7411	Pass
chr13	46723221	46733997	+	9	2	NCLscan/NCLcomparator	0.993297	GCCAAATGCAGAAGAAATG	CTCACGAAGTTGTTCCAC	30.5267	31.0667	30.5433	30.04	30.5233	30.02	30.5433	30.02	-0.523333	1.43727	Pass
chr2	241342992	241348190	+	6	1	NCLscan	0.992883	AAGTGGAGAATGAGGACAT	GAGAAGTCTAGTCTGCTCTT	29.68	33.2	29.6733	32.2133	29.6933	32.1933	29.6933	32.1933	2.5	0.176777	Pass
chr2	231711365	231711977	+	5	2	circtools/PFv2	0.99269	GGCTGACAATGAGGTAGA	TTTCTGCCTCTTCCACAA	25.8967	30.1767	25.9167	28.5433	25.8867	28.5233	25.9167	28.5233	2.60667	0.164178	Pass
chr4	51863437	51877853	+	35	2	NCLscan/NCLcomparator	0.992672	GCTTGGAATGGTTCTATGAA	GCTTATTAAGGGTGTGGTAG	24.8867	24.8433	24.8967	23.8667	24.9267	23.8867	24.9267	23.8667	-1.06	2.08493	Pass
chr12	104311290	104327670	+	8	1	KNIFE	0.992465	GCCTTACATCTATGCCATTG	GTCTGCCCTCCTGATAAG	27.12	30.3333	27.11	29.3933	27.1367	29.3733	27.1367	29.3733	2.23667	0.212176	Pass
chr9	37126312	37305713	+	5	2	KNIFE/NCLscan	0.992414	ATACTGTCCTGTGCCTAAG	ATAGTCTCATAGCCACCAAA	33.1433	35.4133	33.1567	35.4267	33.1367	35.4133	NA	NA	NA	NA	NA
chr17	31155983	31169996	+	8	2	NCLscan/NCLcomparator	0.99235	ATTAAAACGACTCCTGAAGG	TCCTTGTTGTGCTCAGTA	34.6733	35.2133	34.6533	35.2333	34.6767	35.2467	NA	NA	NA	NA	NA
chr11	66639700	66640122	+	19	2	KNIFE/NCLscan	0.992346	GGAGATTCGCTCACTCTT	CTGCCGTCTTGTCTTCTA	30.4667	31.7767	30.4867	31.7633	30.5033	31.77	30.5033	31.7633	1.26	0.417544	Pass
chr15	63532647	63563007	+	6	1	KNIFE	0.992242	ATTTAGCCCAGAGTCCTTAT	CAAGTCAAACAGACCCAAG	31.5133	31.1033	31.4967	31.1167	31.5133	31.1033	31.5133	31.1033	-0.41	1.32869	Pass
chr6	57532411	57537624	+	7	1	KNIFE	0.992189	CCAAATCCTTCCCACCTT	CAATGCCTGTTCCAAAGTTA	35.22	35.4233	35.24	35.4133	35.2233	35.4	NA	NA	NA	NA	NA
chr5	171391305	171392977	+	9	1	KNIFE	0.992164	CTGCTGATGAAGATGATGAC	ATTGGACTGCCTTCGTAA	32.5367	34.4733	32.52	34.4833	32.54	34.4733	NA	NA	NA	NA	NA
chr17	62552301	62586226	+	6	2	circtools/CIRCexplorer3	0.991896	CAAAGATACGTAGCTGTGAA	CAGGAATGCTCTGTGTTG	33.95	35.3767	33.9633	35.3633	33.9433	35.38	NA	NA	NA	NA	NA
chr12	53016473	53022626	+	8	1	KNIFE	0.99183	TGACTACCCACCTAGAAGA	CATCCTCAGCCAGAAAGT	28.2467	30.9833	28.2667	30.9667	28.2467	30.96	28.2667	30.96	2.69333	0.154606	Pass
chr12	1027748	1028571	+	65	2	NCLscan/NCLcomparator	0.991701	GGAAGGAACAGTACAGAGT	TGGCTACAAGTTGGTTTAAG	37.2667	37.8	37.2467	37.79	37.2633	37.8067	NA	NA	NA	NA	NA
chr1	51745536	51765980	+	6	2	NCLscan/NCLcomparator	0.991513	CTCCAGCAGTGAAGATGA	ACAAATCCTGAATCCAAACC	26.2667	27.5933	26.2867	27.58	26.2633	27.5967	26.2867	27.58	1.29333	0.408007	Pass
chr6	57507387	57537624	+	9	1	KNIFE	0.991408	TGAAGGGCATTGGTTTAAC	TGAGGTGATTGAGCAGAG	35.3267	35.39	35.31	35.3767	35.33	35.3933	NA	NA	NA	NA	NA
chr15	43753824	43756765	+	5	1	KNIFE	0.991356	CACTGCCAACACTAACAC	CTTTGCTAATGGGACTATTCC	36.28	36.19	36.2633	36.2033	36.28	36.19	NA	NA	NA	NA	NA
chrX	70341799	70376209	+	6	1	KNIFE	0.990757	TTAGACAGTGGAAGCAGAA	AATGATCCTCTCCAACATCT	32.75	32.9833	32.7667	32.9967	32.75	32.98	NA	NA	NA	NA	NA
chr5	43161249	43161930	+	44	2	KNIFE/NCLscan	0.990643	GTGAGAAACAGTTTGACCAT	GGCAATGACTCAGTGATAAC	30.0233	31.78	30.04	31.7933	30.02	31.78	30.04	31.78	1.74	0.29937	Pass
chr12	27368262	27390238	+	5	2	NCLscan/NCLcomparator	0.990449	TGTGTATTCTGGCTCAAGA	ACTGGTTCTCCTCTCTCA	34.39	35.5767	34.41	35.59	34.3933	35.5767	NA	NA	NA	NA	NA
chr5	179705679	179710064	+	5	1	KNIFE	0.990366	ACTTCATCTTCCGACACAA	CATACACAGCAACCACTTC	32.28	31.37	32.26	31.3567	32.2767	31.37	NA	NA	NA	NA	NA
chr5	177209636	177212194	+	32	2	NCLscan/NCLcomparator	0.990157	TCCTTCAGCAAGCATACT	CTGGCACTGGATTTATCAC	NA	NA	31.4733	32.5467	31.4533	32.57	31.4733	32.5467	1.07333	0.47522	Pass
chr2	48498493	48511467	+	7	2	NCLscan/NCLcomparator	0.989838	TGACAACTACCAAGAGGAG	GTGCTTCCAACATCCAAT	35.2967	35.6333	35.3167	35.62	35.3	35.6333	NA	NA	NA	NA	NA
chr6	157036835	157084904	+	13	2	NCLscan/NCLcomparator	0.989575	AACGGAAGCAACTTTGAG	CTACAGGAGAGCCAACAG	NA	NA	30.3733	32.53	30.3867	32.5067	30.3867	32.5067	2.12	0.230047	Pass
chr2	71396141	71418638	+	19	2	NCLscan/NCLcomparator	0.989413	CAAATTGAGCATGACCCA	TTTACTTTGGCTACAGATGC	31.15	30.56	31.17	30.5733	31.1567	30.56	31.17	30.56	-0.61	1.52626	Pass
chr3	57242856	57267791	+	6	2	NCLscan/NCLcomparator	0.988302	ATTCTGTTGGACTGGCAA	CGGCTATATCTATTAATCGCAG	26.8567	29.0233	26.84	28.09	26.86	28.0667	26.86	28.0667	1.20667	0.433269	Pass
chr1	41008793	41008890	+	1	2	ecircscreen/PFv2	0.998559	GAGAGAATGGAAATTGTGGAG	AACTTCAAGCCTTGTTCTTC	32.4267	31.0033	32.4433	31.3533	32.4267	31.3733	NA	NA	NA	NA	NA
chr16	53254438	53268125	+	1	2	NCLscan/NCLcomparator	0.997967	CTACCGAGGAGATGAGAAG	GAGTTACGAGTTACCAGTCT	30.2767	34.33	30.2633	33.3033	30.2467	33.2833	30.2767	33.2833	3.00667	0.124424	Fail
chr11	86250296	86252239	+	2	1	KNIFE	0.997492	GCAACTGTAGGAAGCAAC	GCGTGTTTGTAGGTGTATC	31.6567	30.8033	31.6433	31.04	31.6667	31.0233	31.6667	30.8033	-0.863333	1.81924	Pass
chr2	171725617	171729853	+	1	1	circtools	0.997425	GCATCAAGGACCAATCAC	GGAGCCACTACATCATCA	29.72	33.8233	29.7033	31.8	29.73	31.82	29.73	31.8	2.07	0.238159	Pass
chrX	24809897	24815111	+	1	2	CirComPara2/CIRI2	0.997366	AGAGGCTGATAGAAATTGGA	GTACCATCTCTTTCGTATGC	28.8267	34.3733	28.8167	33.3867	28.8367	33.3667	28.8367	33.3667	4.53	0.0432847	Fail
chr17	59910561	59945518	+	1	2	CIRI2/CircSplice	0.997323	GGCTCCATCTGTACTTGA	GCTTTCATTTAACTGACCCT	NA	NA	29.0633	31.5433	29.0833	31.53	29.0833	31.53	2.44667	0.183434	Pass
chr8	67103037	67159136	+	4	1	KNIFE	0.9971	GAAGAGCATATTCGGTTAGC	ATTCCCTCGTTTGTTCCT	30.0533	31.15	30.0733	31.1633	30.0533	31.15	30.0733	31.15	1.07667	0.474123	Pass
chr16	28731828	28735582	+	4	1	circtools	0.997081	AAAACGAGGGCTACATGC	CATGGTGCGGTTGTAAAG	35.6367	35.6133	35.62	35.6	35.64	35.6133	NA	NA	NA	NA	NA
chr18	12999421	13008630	+	3	2	NCLscan/NCLcomparator	0.997009	CACTGGAACAAGCACAAG	GCAAGCCAAGATTTGAAGA	35.1167	35.74	35.1333	35.7533	35.1167	35.74	NA	NA	NA	NA	NA
chr2	69854822	69879124	+	1	2	CIRI2/CIRIquant	0.997002	GATGAACTTGGACAGCAG	CAGAAGCCAGATCACTGA	32.49	33.54	32.51	33.5533	32.49	33.54	NA	NA	NA	NA	NA
GAPDH										11.3767	19.4733	11.3767	19.2	11.3667	19.2233	11.3767	19.2	7.82333	0.00441511
